# Evaluation of the novel culture-based FAST-T system allowing selection of optimal antibiotics for critically ill patients within 4 h (for other than bloodstream infectious)

**DOI:** 10.1101/519348

**Authors:** G Tetz, V Tetz

**Affiliations:** TGV-Biomed, New York, NY, USA; Human Microbiology Institute, New York, NY, USA

## Abstract

Rapid diagnostic tests are needed to improve patient care, particularly in immunocompromised hosts. Here, we describe the validation of a new phenotypic culture-based FAST-T method for rapid selection of antibiotics *in vitro* using specimens with mono-and polybacterial infections. FAST-T approach, which can be applied to any type of non-blood tissue, does not require isolation of pure bacterial cultures. FAST-T-selected antibiotics are those that can completely eliminate mixed bacterial infections in specimens. The method uses a novel FASM-T medium that allows more rapid bacterial growth of gram-positive and gram-negative monoisolates compared with that achieved with conventional laboratory media. The application of the FAST-T method in 122 bacterial species demonstrated overall sensitivity, specificity, positive predictive value, and negative predictive value of 99.6%, 98.1%, 98.5%, and 99.4%, respectively, already after 4 h. The overall category agreement with the outcome of standard testing was 98.9% with very major errors and major errors being detected in 1.2% and 0.6% of cases.

The use of FASM-T medium in 20 clinical polymicrobial samples allowed culturing a more diverse set of bacteria, including fastidious species, compared with that achieved with the standard laboratory diagnostic and enabled, already within 4 h, accurate selection of the antibiotics that completely eliminated all cultivatable bacteria from clinical samples. In conclusion, FAST-T system may be a valuable tool in improving phenotypic-based antibiotic selection, enabling targeted empirical therapy and accurate antibiotic replacement, which is especially important in high-risk patients.
