## Supplementary table 1 for "Evaluation of the novel culture-based FAST-T system allowing selection of optimal antibiotics for critically ill patients within 4 h (for other than bloodstream infectious)"

### Sheet: Supplementary table 1
Number	Bacteria	Strain	Piperacillin-tazobactam	Meropenem	Levofloxacin	Aztreonam	Gentamicin	Amikacin	Azithromycin	Vancomycin	Cefepime	Linezolid
			BMM	BMM	BMM	BMM	BMM	BMM	BMM	BMM	BMM	BMM
1	S.aureus	ATCC 29213	S	S	S	R	S	S	S	S	S	S
2		VT-SA-04	S	R	S	R	S	S	S	S	S	S
3		VT-SA-46	S	S	S	R	S	R	S	S	S	S
4		VT-SA-25	S	S	S	R	S	S	S	S	S	S
5		VT-SA-21	R	R	S	R	S	R	R	S	R	R
6		VT-SA-18	R	R	S	R	R	R	R	S	R	R
7		VT-E-25	R	R	S	R	R	S	S	S	R	S
8		VT-SA-199	R	R	R	R	S	S	R	S	R	S
9		VT-SA-82	R	R	S	R	S	R	S	S	R	S
10		VT-SA-191	R	R	S	R	R	R	R	S	R	R
11		VT-SA-174	R	R	S	R	R	R	R	S	R	S
12		VT-SA-178	R	R	R	R	S	R	S	S	R	S
13		VT-SA-184	R	R	R	R	S	R	R	S	R	S
14		VT-SA-12	R	R	R	R	R	R	R	S	R	S
15		VT-SA-16	R	R	S	R	S	S	R	S	R	S
16		SA 77	R	R	R	R	S	R	R	S	R	S
17		SA 85	R	R	S	R	S	R	R	S	R	S
18		VT-SA-25	R	R	R	R	S	R	R	S	R	S
19		VT-SA28	R	R	R	R	R	S	R	S	R	S
20		VT-SAVR-1	R	R	R	R	R	R	R	R	R	R
21		VT-SAVR-4	R	R	R	R	R	R	R	R	R	R
22		VT-SAVR-5	R	R	R	R	R	R	R	R	R	R
23	S.pneumoniae	ATCC 6306	S	S	S	R	R	R	S	S	S	S
24		VT-SP-14	S	R	S	R	R	R	S	S	S	S
25		VT-SP-14	S	S	S	R	R	R	R	S	R	S
26	S.epidermidis	ATCC 35984	S	S	S	R	S	S	R	S	S	S
27		VT-SE-45	S	S	R	R	R	R	S	S	S	S
28		VT-SE-41	S	R	S	R	R	R	R	S	R	R
29		VT-SE-58	S	S	R	R	S	R	R	S	S	S
30	E.faecalis	ATCC 29212	S	S	S	R	S	R	R	S	R	S
31		VT-EF-23	R	R	S	R	S	R	R	S	R	S
32		VT-EF-39	S	S	R	R	R	R	R	R	R	S
33		VT-EF-28	R	R	S	R	R	R	R	S	R	S
34		VT-EF-20	S	S	S	R	S	R	R	S	R	S
35	B.cereus	VT-Bcer-02	R	S	S	R	S	S	S	S	R	S
36		VT-Bcer-05	R	R	S	R	S	S	R	S	R	S
37		VT-Bcer-09	R	S	R	R	S	S	R	S	R	S
38		VT-Bcer-15	R	S	R	R	S	S	S	S	R	S
39	Paenibacillus sp.	VT400	R	S	R	R	S	R	R	S	R	S
40	B.respiratorii	VT-16-64	R	S	S	R	S	S	S	S	R	S
41	E.coli	ATCC 25922	S	S	S	S	S	S	S	R	S	R
42		VT-EC-95	S	S	S	S	S	S	S	R	S	R
43		VT-EC-29	S	S	R	R	S	S	S	R	S	R
44		VT-EC-215	S	S	R	S	R	R	S	R	S	R
45		VT-EC-253	R	R	S	S	R	S	R	R	R	R
46		VT-EC-252	S	S	R	S	S	R	S	R	S	R
47		VT-EC-258	R	S	S	R	S	S	S	R	R	R
48		VT-EC-290	S	S	S	S	S	R	R	R	S	R
49		VT-EC-34	S	S	R	R	R	S	R	R	R	R
50		VT-EC-20	R	R	R	R	R	S	S	R	S	R
51		VT-EC-39	S	S	R	S	R	S	R	R	S	R
52		VT-EC-43	R	S	R	S	R	S	S	R	S	R
53		VT-EC-45	S	S	S	S	S	S	R	R	S	R
54		VT-EC-47	R	S	R	S	R	S	R	R	R	R
55		VT-EC-55	S	S	R	R	S	S	R	R	S	R
56	A.baumannii	VT-AB-03	R	S	R	R	R	R	R	R	R	R
57	S.maltophilia	ATCC	S	S	S	S	S	S	R	S	R	R
58		VT-CFSM-5	R	R	S	R	R	R	R	R	R	R
59		VT-CFSM-8	R	R	R	S	S	R	R	R	R	R
60	K.pneumoniae	ATCC	S	S	S	S	S	S	S	R	S	R
61		ATCC	S	S	S	S	S	S	S	R	S	R
62		VT-KP-5	R	R	R	R	R	R	S	R	R	R
63		VT-KP-12	S	S	S	R	S	S	R	R	S	R
64		VT-KP-14	R	S	R	R	S	S	R	R	S	R
65		VT-KP-18	S	S	S	S	S	R	S	R	R	R
66		VT-KP-20	R	R	R	S	R	R	S	R	R	R
67		VT-KP-21	S	R	R	S	S	R	R	R	S	R
68		VT-KP-22	S	S	S	R	S	S	R	R	R	R
69		VT-KP-25	R	S	S	R	S	S	R	R	R	R
70	P.vulgaris	VT-PV-232	S	S	R	S	S	S	R	R	S	R
71		VT-PV-244	S	S	S	S	R	S	R	R	S	R
72		VT-PV-16-1	R	S	S	S	S	S	R	R	S	R
73		VT-PV-16-3	R	S	R	S	S	S	R	R	R	R
74	P.mirabilis	ATCC	S	S	S	S	S	S	R	R	S	R
75		VT-PM-34	R	S	R	S	S	S	R	R	S	R
76		VT-PM-128	R	S	S	S	R	S	R	R	S	R
77		VT-PM-176	R	S	R	S	S	S	R	R	S	R
78		VT-PM-83	R	S	S	S	S	S	R	R	S	R
79	H.influenzae	VT-HI-08	S	S	S	S	S	S	S	R	S	R
80	K.oxytoca	VT-KO-89	R	S	S	R	S	S	R	R	R	R
81	R.mucilaginosa	VT-RM-15-9	S	S	R	R	R	R	S	S	S	S
82	M.catarrhalis	VT-MC-7	S	S	S	R	S	R	S	R	S	R
83	P.aeruginosa	ATCC 27853	S	S	R	R	S	S	R	R	S	R
84		VT-VAP-4	R	S	R	R	R	R	R	R	S	R
85		AGR 2	S	S	R	R	R	R	R	R	S	R
86		AGR 5	R	R	R	R	R	R	R	R	R	R
87		AGR 14	R	S	R	R	R	R	R	R	S	R
88		AGR 45	R	S	R	R	R	R	R	R	S	R
89		MR 6	R	R	R	R	R	R	R	R	R	R
90		MR 10	R	S	R	R	R	R	R	R	S	R
91		MR 14	R	S	R	R	R	R	R	R	S	R
92		MR 29	R	S	R	R	R	R	R	R	R	R
93		MR 45	R	S	R	R	R	R	R	R	S	R
94		SUS 24	R	R	R	R	S	S	R	R	R	R
95		SEV 7	S	S	R	S	S	R	R	R	S	R
96		SEV 8	R	S	R	R	R	R	R	R	S	R
97		SEV 11	S	S	R	R	S	S	R	R	R	R
98		VT-VAP-72	R	S	R	R	R	R	R	R	S	R
99	B.cenocepacia	ATCC	R	R	R	R	R	R	R	R	S	R
100		VT-CFBC-9	R	R	R	R	R	R	R	R	S	R
101		VT-CFBC-12	R	R	R	R	R	R	R	R	S	R
102		VT-CFBC-11	R	R	R	R	R	S	R	R	S	R
103		VT-CFBC-8	R	R	R	R	R	R	R	R	S	R
104		VT-CFBC-20	R	R	R	R	R	R	R	R	S	R
105	E.cloacae	ATCC	S	S	S	S	S	S	R	R	S	R
106		VT-ECC-46	R	S	S	R	R	R	R	R	S	R
107		VT-ECC-76	S	S	S	R	R	S	R	R	S	R
108		VT-ECC-84	R	S	S	S	S	R	R	R	S	R
109		VT-ECC-98	S	S	S	S	S	R	R	R	S	R
110		VT-ECC-85	R	S	S	R	R	R	R	R	S	R
111	A.xylosoxidans	VT-CFAX-17	R	R	R	R	R	R	R	R	R	R
112		V-CFAX-17	S	S	S	R	R	S	R	R	R	R
113	S.marcescens	VT-SM-4	S	S	R	S	R	S	R	R	S	R
114		VT-SM-9	S	S	S	S	S	S	R	R	S	R
115		VT-24	R	S	R	S	R	S	R	R	S	R
116	S.pyogenes	VT-SP-5	S	S	S	R	S	S	R	S	S	S
117		VT-SP-38	S	S	S	R	S	R	R	S	S	S
118		VT-SP-44	S	S	S	R	S	S	R	S	S	S
119		VT-SP45	S	S	S	R	S	R	R	S	S	S
